# Chromosomal resistance mutations facilitate acquisition of multidrug-resistance plasmids in *Escherichia coli*

**DOI:** 10.1101/2025.04.15.648949

**Authors:** Khadija-Siddiqa N. Hanga, Michael A. Brockhurst, Michael J. Bottery

## Abstract

Bacteria can gain multiple resistance mechanisms in a single step by the acquisition of multidrug-resistance (MDR) plasmids, but it is unclear how antibiotic selection during the acquisition of MDR plasmids affects the evolution of additional resistance mechanisms. Through conjugating separate ESBL- and carbapenamase-producing MDR plasmids into plasmid-naive *Escherichia coli* hosts we examine the effects of acquisition of a single plasmid or co-acquisition of multiple plasmids upon fitness costs, resistance and subsequent genomic adaptation. We show that acquisition of pOXA-48, encoding OXA-48 carbapenamase, is associated with highly variable fitness costs and levels of resistance to ertapenem in transconjugants independent of the presence of pLL35. This phenomenon was not observed during the acquisition of ESBL CTX-M-15 encoding pLL35 alone. Transconjugants receiving pOXA-48 rapidly gained parallel mutations affecting the membrane porin OmpF, or its regulators OmpR or EnvZ. These chromosomal mutations were not compensatory for the fitness costs imposed by the plasmid, nor did they provide significant increases in resistance to carbapenems in the absence of the pOXA-48. Rather, they acted synergistically with the plasmid-encoded carbapenamase, which alone only provided marginal resistance, together providing high-level resistance to ertapenem. Such rapid evolutionary processes may play an important role in plasmid dynamics within environments with strong antibiotic selection for plasmid-encoded ARGs, particularly when these ARGs provide only marginal resistance.
