## Supplementary Tables for "Chromosomal resistance mutations facilitate acquisition of multidrug-resistance plasmids in *Escherichia coli*"

### Sheet: Sheet1
TABLE S1: STRAINS USED IN THIS STUDY
Strain	Strain and plasmid Information/Resistance	Source / Reference
E. coli
J53 pOXA-48	Laboratory strain; sodium azide	Alvaro San Milan; CSIC Madrid (J. DelaFuente et al., 2022)
	(100 µg/ml) + ertapenem (0.5 µg/ml).
MG1655::GFP	Laboratory strain; Kanamycin (25 µg/ml)	Brockhurst Lab; University of Manchester (Bottery, Wood and Brockhurst, 2017)
MG1655::mCherry	Laboratory strain; Kanamycin (25 µg/ml)	Brockhurst Lab; University of Manchester (Bottery, Wood and Brockhurst, 2017)
MG1655 pLL35	Laboratory strain; Kanamycin (25 µg/ml) + cefotaxime (4 µg/ml)	Brockhurst Lab; University of Manchester (Dunn, Connor and McNally, 2019)
TABLE S2: PRIMERS USED IN THIS STUDY
Primer name	Sequence	Target Gene	Source	Cycle
Oxa-48Fw	GAATGCCTGCGGTAGCAAAG	blaOXA-48 (enzyme)	This Study	95oC, 5 min; 30 X (95oC-30 sec; 58oC-30 sec; 72oC-1min); 72oC-5 min; 4oC-hold
Oxa-48Rev	TCTTGCTCATACGTGCCTCG	blaOXA-48 (enzyme)	This Study
inc-LFw	CGGAACCGACATGTGCCTACT	pOXA-48	(J. DelaFuente et al., 2022)
incL/M Rev	GAACTCCGGCGAAAGACCTTC	pOXA-48	(J. DelaFuente et al., 2022)
pLL35 Fw	TGGCCATCGACTTCAAGGTA	pLL35	(Dunn, Connor and McNally, 2019)
pLL35 Rev	TGCCACGTATCCTGGTCAAA	pLL35	(Dunn, Connor and McNally, 2019)
CTX-M-15 Fw	TTAGGAARTGTGCCGCTGYA	CTX-M-15 (enzyme)	(Dunn, Connor and McNally, 2019)
CTX-M-15 Rev	CGATATCGTTGGTGGTRCCAT	CTX-M-15 (enzyme)	(Dunn, Connor and McNally, 2019)
TABLE S3: MUTATIONS OBSERVED WITHIN TRANSCONJUGANT STRAINS
Transconjugant	Plasmid	Mutation_Location_bp	DNA_Change	Locus	Effect_on_Protein
MG.G p_OXA48 1	pOXA-48	986292	(T)6→5	ompF ←	Frameshift in coding region (691/1089 nt)
MG.G p_OXA48 2	pOXA-48	910702	G→A	poxB ←	H116H (CAC→CAT) - Synonymous mutation
MG.G p_OXA48 3	pOXA-48	600288	T→C	cusA →	Y525Y (TAT→TAC) - Synonymous mutation
MG.G p_OXA48 3	pOXA-48	3536224	G→A	ompR ←	R121C (CGT→TGT) - Missense mutation
MG.G p_OXA48 4	pOXA-48	987142	#VALUE!	ompF ← / ← asnS	Intergenic - No direct protein effect
MG.R p_OXA48 5	pOXA-48	4035375	G→A	hemG → / → rrsA	Intergenic - No direct protein effect
MG.R p_OXA48 7	pOXA-48	2103200	G→A	wbbL ←	Pseudogene mutation (190/446 nt)
MG.G pLL35 4	pLL35	3742396	G→T	plaR ←	A46E (GCG→GAG) - Missense mutation
MG.R pLL35+pOXA_48 1	pLL35+pOXA_48	986292	(T)6→5	ompF ←	Frameshift in coding region (691/1089 nt)
MG.R pLL35+pOXA_48 2	pLL35+pOXA_48	986292	(T)6→5	ompF ←	Frameshift in coding region (691/1089 nt)
MG.R pLL35+pOXA_48 3	pLL35+pOXA_48	986292	(T)6→5	ompF ←	Frameshift in coding region (691/1089 nt)
MG.R pLL35+pOXA_48 4	pLL35+pOXA_48	986292	(T)6→5	ompF ←	Frameshift in coding region (691/1089 nt)
MG.R pLL35+pOXA_48 5	pLL35+pOXA_48	243741	A→G	gmhA →	T67A (ACC→GCC) - Missense mutation
MG.R pLL35+pOXA_48 5	pLL35+pOXA_48	3535612	A→C	envZ ←	I86S (ATC→AGC) - Missense mutation
MG.R pLL35+pOXA_48 6	pLL35+pOXA_48	933776	A→G	ftsK →	T185A (ACC→GCC) - Missense mutation
MG.R pLL35+pOXA_48 6	pLL35+pOXA_48	986545	G→T	ompF ←	Y146* (TAC→TAA) - Nonsense mutation
MG.R pLL35+pOXA_48 6	pLL35+pOXA_48	4325598	G→C	yjdN ←	C48W (TGC→TGG) - Missense mutation
MG.R pLL35+pOXA_48 7	pLL35+pOXA_48	223250	G→T	gmhB →	D140Y (GAT→TAT) - Missense mutation
MG.R pLL35+pOXA_48 7	pLL35+pOXA_48	657342	C→G	cspE →	F17L (TTC→TTG) - Missense mutation
MG.R pLL35+pOXA_48 8	pLL35+pOXA_48	4419927	A→G	ulaG ← / → ulaA	Intergenic - No direct protein effect
